# Label-free microscopy enables high-throughput identification of genes controlling biofilm development

**DOI:** 10.1101/2025.09.02.673883

**Authors:** M. R. Pratyush, Jojo A. Prentice, Rory A. Eutsey, Irina Mikheyeva, N. Luisa Hiller, Andrew A. Bridges

## Abstract

The biofilm mode of growth plays a critical role in microbial ecology and in the persistence of human pathogens. Yet, much remains unknown regarding the molecular determinants of biofilms in human pathogens. In this study, we present label-free analysis of biofilms (LFAB), an imaging approach that combines time-lapse, low-magnification brightfield microscopy with regional optical density measurements to quantify biofilm biomass. Unlike other approaches to biofilm biomass quantification, LFAB enables real-time, non-perturbative, and high-throughput monitoring of biofilms. We validated LFAB in diverse microbes and found that our measurements strongly correlate with traditional biofilm assays. We then used LFAB to identify and characterize critical factors mediating biofilm formation in *Streptococcus pneumoniae*, a major human pathogen whose biofilm lifecycle is known to be intimately related to colonization and infection. Initial characterization revealed that *S. pneumoniae* microcolonies form by radial expansion of attached cells, displaying reproducible morphology and growth dynamics. Screening of a transposon mutant library revealed that genes spanning carbohydrate metabolism, signaling, surface binding, cell wall synthesis, and adhesion impinge on the biofilm lifecycle of *S. pneumoniae*. We performed follow-up investigations of choline binding protein A (CbpA) and its adjacently encoded two-component system regulator, which we find are critical for the dynamics of microcolony biofilms in *S. pneumoniae*. Overall, this work establishes LFAB as a powerful approach for identifying and characterizing biofilm determinants across bacteria and uncovers key regulators of the biofilm lifecycle in a major human pathogen.
