## Supplementary material for "Label-free microscopy enables high-throughput identification of genes controlling biofilm development": Table S1: Tn-screen hits

### Sheet: Sheet1
S. No.	Location in Fig. 4C grid	Location in indexed library		BF-Biofilm biomass at 24 h (a.u.)	Biomass higher or lower than WT	Location of transposon (Tn) insertion (refer D39 genome GCF_000014365.2)			Information of nearest gene to transposon (Tn) insertion (refer D39 genome GCF_000014365.2)
		Library plate	Library well			Genome coordinate	Strand	Inside gene / intergenic	Gene ID	Old gene ID	Gene ID of R6 homolog (from PneumoBrowse2)	Strand	Gene name	Annotation
1	a1	4	G7	0.0826117	Lower	26566	-	Inside	SPD_RS00140	SPD_0029	spr0025	+	radA	DNA repair protein RadA
2	a2	10	G9	0.0749235	Lower	27982	+	Intergenic	SPD_RS00145	SPD_0030	spr0026	+	-	carbonic anhydrase
3	a3	6	G8	0.0953977	Lower	30357	-	Intergenic	SPD_RS00155	SPD_0033	spr0028	+	-	ribose-phosphate diphosphokinase
4	a4	12	B12	0.365998	Higher	34603	+	Intergenic	SPD_RS00190	SPD_0040	spr0034	-	-	YeiH family protein
5	a5	12	C6	0.369805	Higher	39799	+	Inside	SPD_RS11825	SPD_0047	-	+	-	PncF family bacteriocin immunity protein
6	a6	2	A5	0.368649	Higher	57064	+	Intergenic	SPD_RS11425	-	-	+	-	hypothetical protein
7	a7	21	D3	0.0367187	Lower	59031	-	Inside	SPD_RS00310	SPD_0061	spr0055	+	-	hypothetical protein
8	a8	19	A1	0.096473	Lower	66554	+	Inside	SPD_RS00330	SPD_0065	spr0059	+	-	beta-galactosidase
9	a9	2	H1	0.404961	Higher	72720	+	Inside	SPD_RS00360	SPD_0071	spr0065	+	-	aldose epimerase family protein
10	a10	2	B5	0.402955	Higher	81974	+	Inside	SPD_RS00430	SPD_0080	spr0075	+	pavB	fibronectin-binding SSURE repeat adhesin PavB
11	b1	8	C10	0.376866	Higher	87499	+	Intergenic	SPD_RS00465	SPD_0087	-	+	-	hypothetical protein
12	b2	10	B1	0.0920811	Lower	110272	-	Inside	SPD_RS00585	SPD_0110	spr0102	+	-	argininosuccinate synthase
13	b3	16	C5	0.387093	Higher	118500	+	Intergenic	SPD_RS11450	-	-	+	-	hypothetical protein
14	b4	25	C1	0.371881	Higher	118669	+	Intergenic	SPD_RS11450	-	-	+	-	hypothetical protein
15	b5	12	E10	0.38354	Higher	122281	+	Intergenic	SPD_RS00645	SPD_0119	spr0113	+	-	hypothetical protein
16	b6	12	A2	0.366978	Higher	126742	+	Intergenic	SPD_RS11460	-	-	+	-	hypothetical protein
17	b7	22	E8	0.36643	Higher	127490	-	Intergenic	SPD_RS00685	SPD_0125	-	+	-	hypothetical protein
18	b8	13	F12	0.0962973	Lower	146471	-	Intergenic	SPD_RS00785	SPD_0140	spr0137	+	-	ABC transporter ATP-binding protein
19	b9	11	C9	0.375004	Higher	187793	+	Inside	SPD_RS01025	SPD_0185	spr0180	+	cls	cardiolipin synthase
20	b10	9	A4	0.404996	Higher	194291	-	Inside	SPD_RS01055	SPD_0190	spr0185	+	nrdG	anaerobic ribonucleoside-triphosphate reductase activating protein
21	c1	22	A12	0.422945	Higher	195290	-	Intergenic	SPD_RS01060	SPD_0191	spr0186	+	-	phosphoribulokinase
22	c2	15	C8	0.411385	Higher	217225	+	Intergenic	SPD_RS01250	SPD_0229	spr0226	-	-	glycyl-radical enzyme activating protein
23	c3	22	F8	0.456162	Higher	217552	-	Intergenic	SPD_RS01250	SPD_0229	spr0226	-	-	glycyl-radical enzyme activating protein
24	c4	10	E1	0.0666152	Lower	226421	+	Inside	SPD_RS01290	SPD_0237	spr0234	+	-	glycerol dehydrogenase
25	c5	8	E3	0.466239	Higher	235834	+	Inside	SPD_RS01335	SPD_0245	spr0242	+	rseP	RIP metalloprotease RseP
26	c6	4	B9	0.10072	Lower	279979	-	Inside	SPD_RS01545	SPD_0283	spr0282	+	celB	PTS cellobiose transporter subunit IIC
27	c7	25	D10	0.411205	Higher	294479	+	Inside	SPD_RS01615	SPD_0294	spr0292	+	-	glycoside hydrolase family 88 protein
28	c8	25	G3	0.386951	Higher	336712	+	Inside	SPD_RS01825	SPD_0335	spr0328	+	-	SpGH101 family endo-alpha-N-acetylgalactosaminidase
29	c9	3	C6	0.425232	Higher	344597	-	Intergenic	SPD_RS01855	SPD_0341	spr0333	+	-	class I SAM-dependent RNA methyltransferase
30	c10	6	C8	0.00798031	Lower	360028	+	Intergenic	SPD_RS01940	SPD_0357	spr0351	+	-	choline-binding protein CbpF
31	d1	12	D2	0.383313	Higher	360849	+	Intergenic	SPD_RS01950	SPD_0360	spr0356	+	-	PTS mannitol-specific transporter subunit IIBC
32	d2	3	D8	0.00495638	Lower	361687	+	Inside	SPD_RS01950	SPD_0360	spr0356	+	-	PTS mannitol-specific transporter subunit IIBC
33	d3	13	C8	0.00939877	Lower	362387	+	Inside	SPD_RS01950	SPD_0360	spr0356	+	-	PTS mannitol-specific transporter subunit IIBC
34	d4	14	F2	0.00725751	Lower	362773	+	Inside	SPD_RS01950	SPD_0360	spr0356	+	-	PTS mannitol-specific transporter subunit IIBC
35	d5	10	F5	0.000325208	Lower	364765	+	Inside	SPD_RS01955	SPD_0361	spr0357	+	-	transcription antiterminator
36	d6	17	G1	0.087347	Lower	365008	+	Inside	SPD_RS01955	SPD_0361	spr0357	+	-	transcription antiterminator
37	d7	7	C7	0.0137022	Lower	365311	+	Inside	SPD_RS01960	SPD_0362	spr0358	+	-	PTS sugar transporter subunit IIA
38	d8	15	D12	0.0572629	Lower	365509	+	Intergenic	SPD_RS01965	SPD_0363	spr0359	+	-	mannitol-1-phosphate 5-dehydrogenase
39	d9	4	B11	0.0731414	Lower	432752	+	Inside	SPD_RS02310	SPD_0428	spr0425	+	-	PTS transporter subunit EIIC
40	d10	5	F10	0.0943186	Lower	473476	-	Intergenic	SPD_RS02490	SPD_0462	spr0457	-	-	hypothetical protein
41	e1	4	H10	0.0927497	Lower	479607	-	Intergenic	SPD_RS02530	SPD_0470	spr0465	-	blpC	quorum-sensing system pheromone BlpC
42	e2	14	D2	0.080291	Lower	508717	+	Inside	SPD_RS02695	SPD_0501	spr0504	+	-	PRD domain-containing protein
43	e3	10	E3	0.0774452	Lower	517582	+	Inside	SPD_RS02725	SPD_0507	spr0510	-	-	endonuclease/exonuclease/phosphatase family protein
44	e4	19	G12	0.020978	Lower	547630	-	Inside	SPD_RS02865	SPD_0534	spr0539	+	-	alpha/beta hydrolase family protein
45	e5	4	A6	0.00251876	Lower	548720	-	Inside	SPD_RS02870	SPD_0535	spr0540	+	murM	peptidoglycan bridge formation alanyltransferase MurM
46	e6	2	F9	0.00575141	Lower	550304	-	Inside	SPD_RS02875	SPD_0536	spr0541	+	murN	peptidoglycan bridge formation alanyltransferase MurN
47	e7	10	E4	0.0746049	Lower	563881	+	Intergenic	SPD_RS02950	SPD_0551	spr0556	+	rplA	50S ribosomal protein L1
48	e8	8	C11	0.390169	Higher	575544	-	Inside	SPD_RS03010	SPD_0558	spr0561	+	-	S8 family serine peptidase
49	e9	13	C11	0.410775	Higher	590860	-	Inside	SPD_RS03075	SPD_0569	spr0573	+	-	sodium:proton antiporter
50	e10	13	H4	0.103152	Lower	649195	+	Inside	SPD_RS03385	SPD_0627	spr0633	+	-	energy-coupling factor transporter transmembrane component T
51	f1	6	D8	0.385224	Higher	650964	+	Inside	SPD_RS03400	SPD_0630	spr0636	+	-	hydroxyethylthiazole kinase
52	f2	18	A12	0.401665	Higher	654996	-	Inside	SPD_RS03425	SPD_0635	spr0641	+	-	heavy metal translocating P-type ATPase
53	f3	16	B2	0.0765135	Lower	656877	-	Intergenic	SPD_RS03430	SPD_0636	spr0642	+	spxB	pyruvate oxidase
54	f4	1	A7	0.379189	Higher	667573	+	Inside	SPD_RS03480	SPD_0647	spr0653	+	-	TetR/AcrR family transcriptional regulator
55	f5	4	C5	0.077588	Lower	682035	-	Intergenic	SPD_RS03565	SPD_0663	spr0670	+	-	DEAD/DEAH box helicase
56	f6	1	G11	0.399555	Higher	684937	-	Intergenic	SPD_RS03570	SPD_0664	spr0671	+	metK	methionine adenosyltransferase
57	f7	25	F4	0.368958	Higher	688333	-	Intergenic	SPD_RS03595	SPD_0668	spr0675	+	-	YutD family protein
58	f8	14	E5	0.0994793	Lower	689699	+	Inside	SPD_RS03600	SPD_0669	spr0676	+	rlmN	23S rRNA (adenine(2503)-C(2))-methyltransferase RlmN
59	f9	7	B12	0.373695	Higher	700681	+	Intergenic	SPD_RS03700	SPD_0686	spr0693	+	-	efflux RND transporter periplasmic adaptor subunit
60	f10	13	E12	0.0498649	Lower	735645	+	Inside	SPD_RS03875	SPD_0720	spr0728	+	-	amino acid ABC transporter ATP-binding protein
61	g1	3	B6	0.38397	Higher	762510	+	Inside	SPD_RS04020	SPD_0749	spr0758	+	-	branched-chain amino acid aminotransferase
62	g2	10	A6	0.106686	Lower	789153	+	Inside	SPD_RS04155	SPD_0776	spr0783	+	-	cysteine desulfurase family protein
63	g3	19	D12	0.446774	Higher	867482	+	Inside	SPD_RS04590	SPD_0853	spr0867	+	lytB	endo-beta-N-acetylglucosaminidase
64	g4	1	E7	0.045613	Lower	923865	+	Inside	SPD_RS04905	SPD_0913	spr0931	+	-	DUF1002 domain-containing protein
65	g5	13	B3	0.0840178	Lower	958400	-	Inside	SPD_RS05095	SPD_0947	spr0968	+	-	hypothetical protein
66	g6	10	B6	0.0828699	Lower	1023033	-	Inside	SPD_RS05405	SPD_1008	spr1032	+	glgA	glycogen synthase GlgA
67	g7	23	E10	0.38815	Higher	1061451	+	Intergenic	SPD_RS05570	SPD_1037	-	-	-	pneumococcal-type histidine triad protein
68	g8	18	B2	0.0362094	Lower	1069412	+	Intergenic	SPD_RS05590	SPD_1041	spr1064	+	nrdH	glutaredoxin-like protein NrdH
69	g9	14	D11	0.378355	Higher	1078211	+	Intergenic	SPD_RS05630	SPD_1049	spr1072	-	-	transcription antiterminator
70	g10	6	G9	0.0994456	Lower	1101033	-	Intergenic	SPD_RS05755	SPD_1075	spr1097	-	-	formate/nitrite transporter family protein
71	h1	13	B10	0.0718047	Lower	1141882	-	Inside	SPD_RS05930	SPD_1109	spr1130	-	-	McrB family protein
72	h2	8	C4	0.383624	Higher	1193376	-	Inside	SPD_RS06225	SPD_1166	spr1190	-		hypothetical protein
73	h3	15	D10	0.371037	Higher	1198179	-	Inside	SPD_RS06240	SPD_1169	spr1193	-	-	ABC transporter permease
74	h4	15	C7	0.395799	Higher	1203553	+	Inside	SPD_RS06280	-	-	-	-	hypothetical protein
75	h5	10	F2	0.0323279	Lower	1212823	-	Inside	SPD_RS06315	SPD_1180	spr1206	-	-	type II CAAX endopeptidase family protein
76	h6	24	E7	0.0833626	Lower	1216122	+	Intergenic	SPD_RS06360	SPD_1190	spr1214	-	-	TRZ/ATZ family protein
77	h7	15	B9	0.0517654	Lower	1255179	+	Intergenic	SPD_RS06540	SPD_1223	spr1248	-	-	YhfC family glutamic-type intramembrane protease
78	h8	17	D8	0.377594	Higher	1267545	+	Intergenic	SPD_RS06610	SPD_1237	spr1263	-	-	TIGR01906 family membrane protein
79	h9	21	F8	0.0731219	Lower	1274060	-	Inside	SPD_RS06655	SPD_1246	spr1272	-	-	glucosamine-6-phosphate deaminase
80	h10	3	F11	0.101674	Lower	1276249	+	Intergenic	SPD_RS11920	SPD_1248	-	-	-	N-acetylmuramoyl-L-alanine amidase family protein
81	i1	13	G2	0.0665675	Lower	1289460	+	Intergenic	SPD_RS06740	SPD_1260	spr1287	+	-	site-specific DNA-methyltransferase
82	i2	15	G11	0.391046	Higher	1299121	+	Inside	SPD_RS06795	SPD_1271	-	-	-	hypothetical protein
83	i3	7	C6	0.436214	Higher	1310986	-	Intergenic	SPD_RS06885	SPD_1289	spr1314	-	-	amino acid ABC transporter ATP-binding protein
84	i4	24	B2	0.103516	Lower	1316717	+	Inside	SPD_RS06925	SPD_1297	spr1322	-	pdxS	pyridoxal 5'-phosphate synthase lyase subunit PdxS
85	i5	3	G3	0.391426	Higher	1318510	+	Intergenic	SPD_RS06935	SPD_1300	spr1324	+	-	FAD:protein FMN transferase
86	i6	24	C1	0.398809	Higher	1387312	-	Inside	SPD_RS07310	SPD_1375	spr1402	+	-	NADPH-dependent FMN reductase
87	i7	7	F7	0.0897698	Lower	1422103	-	Inside	SPD_RS07460	SPD_1403	spr1431	-	lytC	choline binding-anchored murein hydrolase LytC
88	i8	17	E10	0.365225	Higher	1422234	-	Inside	SPD_RS07460	SPD_1403	spr1431	-	lytC	choline binding-anchored murein hydrolase LytC
89	i9	15	F3	0.400064	Higher	1471658	+	Inside	SPD_RS07755	SPD_1458	spr1487	-	-	bifunctional (p)ppGpp synthetase/guanosine-3',5'-bis(diphosphate) 3'-pyrophosphohydrolase
90	i10	8	A7	0.379544	Higher	1480213	-	Inside	SPD_RS07790	SPD_1465	spr1496	-	-	FtsX-like permease family protein
91	j1	8	C7	0.379797	Higher	1482214	-	Inside	SPD_RS07790	SPD_1465	spr1496	-	-	FtsX-like permease family protein
92	j2	3	C1	0.0990927	Lower	1506338	-	Intergenic	SPD_RS07905	SPD_1488	spr1519	-	-	ROK family protein
93	j3	8	B7	0.406107	Higher	1521563	-	Intergenic	SPD_RS07985	SPD_1503	spr1535	-	-	YhcH/YjgK/YiaL family protein
94	j4	16	B11	0.0940365	Lower	1524059	-	Inside	SPD_RS07990	SPD_1504	spr1536	-	nanA	LPXTG-anchored neuraminidase NanA
95	j5	13	H6	0.097103	Lower	1537618	-	Inside	SPD_RS08050	SPD_1515	spr1547	-	-	hypothetical protein
96	j6	20	C11	0.384718	Higher	1540261	-	Inside	SPD_RS08065	SPD_1518	spr1550	+	rgg1518	Rgg/GadR/MutR family transcriptional regulator Rgg1518
97	j7	24	D11	0.0648949	Lower	1572437	-	Inside	SPD_RS08240	SPD_1549	spr1584	-	-	ribonuclease Y
98	j8	22	D10	0.436035	Higher	1573806	-	Intergenic	SPD_RS08240	SPD_1549	spr1584	-	-	ribonuclease Y
99	j9	10	A8	0.0732533	Lower	1576074	-	Inside	SPD_RS08260	SPD_1553	spr1588	-	-	class I SAM-dependent methyltransferase
100	j10	1	D2	0.37561	Higher	1599677	-	Intergenic	SPD_RS08435	SPD_1582	spr1617	-	-	glycoside hydrolase family 32 protein
101	k1	9	D11	0.376161	Higher	1602789	+	Inside	SPD_RS08450	SPD_1585	spr1620	-	-	sugar ABC transporter substrate-binding protein
102	k2	4	E8	0.0551028	Lower	1602924	-	Intergenic	SPD_RS08455	SPD_1586	spr1621	-	-	LacI family DNA-binding transcriptional regulator
103	k3	11	E11	0.385637	Higher	1611038	-	Intergenic	SPD_RS08505	SPD_1594	spr1629	-	-	XRE family transcriptional regulator
104	k4	15	D9	0.427887	Higher	1627185	+	Inside	SPD_RS08595	SPD_1612	spr1647	-	galE	UDP-glucose 4-epimerase GalE
105	k5	14	A2	0.477275	Higher	1628537	+	Inside	SPD_RS08600	SPD_1613	spr1648	-	galT	UDP-glucose--hexose-1-phosphate uridylyltransferase
106	k6	8	D7	0.105669	Lower	1653828	-	Intergenic	SPD_RS08745	SPD_1640	spr1674	-	pnuC	nicotinamide riboside transporter PnuC
107	k7	24	E11	0.378872	Higher	1659538	-	Inside	SPD_RS08770	SPD_1645	spr1680	-	-	MarR family transcriptional regulator
108	k8	3	E5	0.371147	Higher	1678523	-	Intergenic	SPD_RS08880	SPD_1665	spr1700	+	treR	trehalose operon repressor
109	k9	7	D1	0.101484	Lower	1684440	-	Inside	SPD_RS08905	SPD_1670	spr1706	-	-	ABC transporter permease
110	k10	8	A2	0.0975528	Lower	1695798	-	Inside	SPD_RS08950	SPD_1679	spr1714	+	-	AraC family ligand binding domain-containing protein
111	l1	24	F6	0.092939	Lower	1708044	-	Intergenic	SPD_RS09085	SPD_1706	spr1719	+	-	DUF402 domain-containing protein
112	l2	23	E4	0.380044	Higher	1745502	-	Inside	SPD_RS09335	SPD_1752	spr1770	+	-	peptidase domain-containing ABC transporter
113	l3	4	H6	0.0469783	Lower	1748687	-	Inside	SPD_RS09340	SPD_1753	spr1771	+	-	S8 family serine peptidase
114	l4	16	C1	0.400464	Higher	1761559	+	Inside	SPD_RS09380	SPD_1762	spr1779	-	endA	DNA-entry nuclease EndA
115	l5	25	C6	0.379744	Higher	1806119	-	Inside	SPD_RS09695	SPD_1821	spr1823	-	pbp2a	penicillin-binding protein PBP2A
116	l6	25	H3	0.37924	Higher	1817731	-	Inside	SPD_RS09755	SPD_1837	spr1839	+	-	PTS sugar transporter subunit IIB
117	l7	10	F1	0.102952	Lower	1870523	+	Inside	SPD_RS10075	SPD_1900	spr1885	-	patB	multidrug efflux ABC transporter subunit PatB
118	l8	15	E7	0.379402	Higher	1885257	-	Inside	SPD_RS10140	SPD_1913	spr1898	+	pstB	phosphate ABC transporter ATP-binding protein PstB
119	l9	25	D1	0.411054	Higher	1920808	-	Inside	SPD_RS10335	SPD_1951	spr1932	-	-	transporter
120	l10	8	D11	0.411429	Higher	1938404	+	Inside	SPD_RS10420	SPD_1969	spr1949	-	-	beta-N-acetylhexosaminidase
121	m1	11	G12	0.379516	Higher	1941812	-	Inside	SPD_RS10430	SPD_1971	spr1951	-	-	alpha-mannosidase
122	m2	19	G2	0.0919065	Lower	1959887	+	Inside	SPD_RS10510	SPD_1986	spr1964	-	-	L-fucose isomerase
123	m3	25	C2	0.407659	Higher	1966478	-	Inside	SPD_RS10525	SPD_1989	spr1967	-	-	PTS system mannose/fructose/sorbose family transporter subunit IID
124	m4	9	C3	0.369079	Higher	1980068	-	Inside	SPD_RS10600	SPD_2005	spr1982	-	dltA	D-alanine--poly(phosphoribitol) ligase subunit DltA
125	m5	25	H8	0.374058	Higher	1985681	+	Inside	SPD_RS12050	-	-	-	-	hypothetical protein
126	m6	21	F5	0.00754512	Lower	1995372	-	Inside	SPD_RS10670	SPD_2017	spr1995	-	cbpA	choline-binding protein CbpA
127	m7	19	H6	0.0802745	Lower	1995429	-	Inside	SPD_RS10670	SPD_2017	spr1995	-	cbpA	choline-binding protein CbpA
128	m8	5	G6	0.00687782	Lower	1995669	+	Inside	SPD_RS10670	SPD_2017	spr1995	-	cbpA	choline-binding protein CbpA
129	m9	2	E1	0.0632713	Lower	1996297	+	Inside	SPD_RS10670	SPD_2017	spr1995	-	cbpA	choline-binding protein CbpA
130	m10	16	G2	0.0485327	Lower	1997120	+	Inside	SPD_RS10670	SPD_2017	spr1995	-	cbpA	choline-binding protein CbpA
131	n1	21	G3	0.0543265	Lower	1997163	-	Intergenic	SPD_RS10670	SPD_2017	spr1995	-	cbpA	choline-binding protein CbpA
132	n2	1	D8	0.386739	Higher	1998544	-	Inside	SPD_RS10680	SPD_2019	spr1997	-	hk06	two-component system sensor histidine kinase HK06
133	n3	15	D11	0.0919058	Lower	1999059	+	Inside	SPD_RS10680	SPD_2019	spr1997	-	hk06	two-component system sensor histidine kinase HK06
134	n4	1	B6	0.00303864	Lower	1999993	+	Intergenic	SPD_RS10685	SPD_2020	spr1998	-	rr06	two-component system response regulator RR06
135	n5	20	C6	0.0725178	Lower	2000208	+	Intergenic	SPD_RS10700	SPD_2022	spr1999	-	-	ATP-dependent Clp protease ATP-binding subunit
136	n6	22	D3	0.0401659	Lower	2002588	+	Inside	SPD_RS10700	SPD_2022	spr1999	-	-	ATP-dependent Clp protease ATP-binding subunit
137	n7	25	D6	0.368779	Higher	2015304	+	Inside	SPD_RS10770	SPD_2036	spr2014	+	-	YigZ family protein
138	n8	2	G10	0.37214	Higher	2015685	-	Intergenic	SPD_RS10775	SPD_2037	spr2015	+	cysK	cysteine synthase A
139	n9	23	E7	0.440139	Higher	2039880	-	Intergenic	SPD_RS10905	SPD_2060	spr2040	+	-	TetR/AcrR family transcriptional regulator
